# H3K27 trimethylation maintains baseline network excitability in epilepsy

**DOI:** 10.64898/2026.07.24.740616

**Authors:** Jose Ezekiel C. Espina, Olivia R. Hoffman, Jennifer L. Koehler, Barry A. Schoenike, Avtar S. Roopra

## Abstract

The processes by which epileptic insults precipitate the molecular, cellular, and network alterations in the brain that lead to epilepsy are poorly understood. We previously discovered that after *status epilepticus* (SE – an epilepsy inducing severe bout of seizures) the H3K27 methylase Enhancer of Zeste Homolog 2 (EZH2) is robustly induced and drives repression of genes. Both systemic pharmacological inhibition of EZH2 and deletion of EZH2 in neurons exacerbates epilepsy progression, suggesting that acute EZH2 induction may exert a net protective effect against disease progression chronically. However, the mechanisms underlying EZH2-mediated control of the putative protective and pathological pathways in disease progression are still unknown. To interrogate the mechanisms of EZH2 function post-SE, we used bulk CUT&RUN-sequencing against H3K27me3 in tandem with bulk RNA-sequencing in hippocampi of naive and 4d. post-SE mice to profile epigenomic and transcriptomic changes. Differential peak analysis showed that H3K27me3 was enriched both at loci pre-marked by H3K27me3 in the naive hippocampus as well as in loci that were de novo methylated after SE, consistent with the SE-dependent induction of EZH2 protein levels. Multi-omic integration of CUT&RUN and RNA-seq data revealed a module of genes that were coordinately H3K27me3 enriched, transcriptionally repressed, and annotated to ontological terms involved in neuronal signaling and network excitability. This result suggests that EZH2 induction may function in part to control network excitability after injury. To test this, we treated mice acutely post-SE with the EZH2 inhibitor UNC1999 and found that EZH2 inhibition attenuated H3K27me3 induction and dampened repression of target network excitability genes in response to SE. Functionally, UNC1999 treatment significantly increased seizure probability acutely and exacerbated disease severity in the chronic period. Taken together, these results suggest that EZH2 induction after injury may function to maintain network excitability to lower seizure probability acutely to protect against disease progression.
