## Supplementary material for "H3K27 trimethylation maintains baseline network excitability in epilepsy": S6 Data. Genes with no change and methylated ontomancer output

### Sheet: KEGG
Term	URL	Pathway Genes	Query Genes	Overlap	Odds Ratio	raw p	adjusted p	Score	Matching Genes
BASAL_CELL_CARCINOMA		41	1047	20	7.17392	6.17982e-09	7.53938e-07	6.18218	WNT4,FZD1,AXIN2,WNT10A,WNT3,WNT16,SHH,WNT9A,WNT10B,GLI1,GLI2,LEF1,WNT7A,BMP2,PTCH1,FZD2,WNT3A,WNT11,WNT8B,WNT2B
HEDGEHOG_SIGNALING_PATHWAY		39	1047	19	7.14995	1.52856e-08	9.32424e-07	6.0906	BMP6,WNT4,WNT10A,WNT3,WNT16,LRP2,SHH,WNT9A,WNT10B,GLI1,GLI2,WNT7A,BMP2,PTCH1,ZIC2,WNT3A,WNT11,WNT8B,WNT2B
PATHWAYS_IN_CANCER		150	1047	36	2.38732	3.13786e-05	0.00127606	2.9187	WNT4,RASSF5,PDGFRA,MECOM,FZD1,AXIN2,FGF18,WNT10A,WNT3,MET,WNT16,RXRG,ITGA3,EGFR,FGF17,SHH,CDH1,WNT9A,WNT10B,GLI1,GLI2,LEF1,FGF5,TGFB2,PPARG,FGFR1,VEGFC,PDGFRB,WNT7A,BMP2,PTCH1,FZD2,WNT3A,WNT11,WNT8B,WNT2B
WNT_SIGNALING_PATHWAY		66	1047	20	3.26447	5.00233e-05	0.00152571	2.86301	WNT4,FZD1,AXIN2,WNT10A,WNT3,WNT16,SFRP2,WNT10B,WNT9A,LEF1,NFATC4,WNT7A,FZD2,WNT3A,WNT11,SFRP1,NFATC2,SOX17,WNT8B,WNT2B
AXON_GUIDANCE		67	1047	19	2.96836	0.000204194	0.00415194	2.42817	EFNA2,UNC5A,ABLIM1,ROBO3,MET,PLXNA1,DPYSL2,EFNA5,DPYSL5,PAK6,UNC5B,NFATC4,SLIT2,NTN3,NFATC2,EPHA8,SEMA5B,EPHB4,UNC5C
MELANOGENESIS		56	1047	17	3.26627	0.000176749	0.00431268	2.42047	WNT7A,POMC,WNT4,WNT10A,WNT3,GNAO1,WNT16,FZD2,WNT3A,LEF1,WNT11,FZD1,WNT10B,ADCY5,WNT8B,WNT2B,WNT9A
TGF_BETA_SIGNALING_PATHWAY		33	1047	11	3.73311	0.00102979	0.0179477	1.83732	BMP6,COMP,BMP2,CHRD,NODAL,TGFB2,ID4,GDF6,GDF7,FST,INHBB
NEUROACTIVE_LIGAND_RECEPTOR_INTERACTION		181	1047	33	1.67318	0.0105426	0.160774	0.82466	GPR83,NTSR1,GALR1,GPR156,ADRA2A,PTH2R,GRIN2C,GCGR,ADCYAP1R1,ADRB1,ADRA2C,TACR1,GLP1R,SSTR2,GRIN2D,NPFFR1,GRM3,ADRA2B,GHSR,GRM4,DRD4,AVPR1B,GRID2,HTR4,NTSR2,ADORA2A,TSHR,AVPR1A,HTR6,CHRNA3,GRM2,CRHR2,GABRA2

### Sheet: REACTOME
Term	URL	Pathway Genes	Query Genes	Overlap	Odds Ratio	raw p	adjusted p	Score	Matching Genes
WNT_LIGAND_BIOGENESIS_AND_TRAFFICKING		18	1047	11	11.7554	9.20243e-07	0.000250306	3.75718	WNT7A,WNT4,WNT10A,WNT3,WNT16,WNT3A,WNT11,WNT10B,WNT8B,WNT2B,WNT9A
CLASS_B_2_SECRETIN_FAMILY_RECEPTORS		63	1047	22	4.03931	1.55722e-06	0.000282375	3.60059	WNT4,GCGR,PTH2R,FZD1,ADCYAP1R1,ADCYAP1,CRHR2,WNT10A,WNT3,WNT16,GLP1R,GNG4,SHH,WNT10B,WNT9A,WNT7A,PTCH1,FZD2,WNT3A,WNT11,WNT8B,WNT2B
SIGNALING_BY_WNT		89	1047	26	3.10999	8.17805e-06	0.00111222	2.99463	WNT4,PRKG2,RSPO3,FZD1,AXIN2,WNT10A,WNT3,GNAO1,WNT16,GNG4,SFRP2,TNRC6C,WNT9A,WNT10B,LEF1,SOX7,WNT7A,SOST,FZD2,WNT3A,SFRP1,WNT11,SOX17,ROR2,WNT8B,WNT2B
NEGATIVE_REGULATION_OF_TCF_DEPENDENT_SIGNALING_BY_WNT_LIGAND_ANTAGONISTS		10	1047	6	11.1715	0.000383025	0.0260457	1.89959	WNT4,SOST,WNT3A,SFRP1,SFRP2,WNT9A
GPCR_LIGAND_BINDING		265	1047	52	1.85098	0.000222951	0.0173265	1.78147	NTSR1,GALR1,POMC,AVP,ADRA2A,WNT4,PTH2R,GCGR,ADCYAP1,ADCYAP1R1,FZD1,ADRB1,GRP,ADRA2C,WNT3,TACR1,WNT16,WNT10A,GLP1R,SSTR2,GNG4,GPR68,NPFFR1,SHH,WNT9A,WNT8B,GRM3,GHSR,GRM4,ADRA2B,WNT10B,DRD4,AVPR1B,HTR4,ECE2,PNOC,NTSR2,GPR37,WNT7A,ADORA2A,PTCH1,TSHR,AVPR1A,FZD2,WNT11,WNT3A,HTR6,GRM2,CRHR2,CASR,WNT2B,FFAR2
CONSTITUTIVE_SIGNALING_BY_ABERRANT_PI3K_IN_CANCER		45	1047	14	3.3777	0.000491679	0.0267474	1.65918	PDGFRB,FGF18,ESR1,NRG3,PDGFRA,NRG1,MET,KL,FGF5,FGFR1,EGFR,NRG2,IRS1,FGF17
INTRACELLULAR_SIGNALING_BY_SECOND_MESSENGERS		93	1047	23	2.46653	0.000525471	0.0259869	1.63301	ESR1,PDGFRA,NRG1,MECOM,CBX2,CBX4,NRG3,NRG2,IRS1,FGF18,MET,RRAGD,NEDD4,TNRC6C,EGFR,FGF17,FGF5,PPARG,FGFR1,PDGFRB,CBX8,ADCY5,KL
REGULATION_OF_PTEN_GENE_TRANSCRIPTION		12	1047	6	7.44573	0.00136404	0.0463774	1.59341	CBX8,RRAGD,MECOM,CBX2,CBX4,PPARG
CHONDROITIN_SULFATE_BIOSYNTHESIS		12	1047	6	7.44573	0.00136404	0.0494692	1.57003	CHST9,BCAN,CHSY3,CHPF,CSGALNACT1,CHST12
NEGATIVE_REGULATION_OF_THE_PI3K_AKT_NETWORK		48	1047	14	3.07847	0.0010099	0.0457821	1.42556	PDGFRB,FGF18,ESR1,NRG3,PDGFRA,NRG1,MET,KL,FGF5,FGFR1,EGFR,FGF17,NRG2,IRS1
PTEN_REGULATION		21	1047	8	4.58666	0.00190537	0.0575846	1.40514	CBX8,RRAGD,NEDD4,MECOM,CBX2,TNRC6C,CBX4,PPARG
PI3K_AKT_SIGNALING_IN_CANCER		50	1047	14	2.90669	0.0015645	0.050064	1.38057	PDGFRB,FGF18,ESR1,NRG3,PDGFRA,NRG1,MET,KL,FGF5,FGFR1,EGFR,FGF17,NRG2,IRS1
AXON_GUIDANCE		210	1047	41	1.8299	0.00112794	0.0471999	1.35178	CACNA1S,ITSN1,ARHGEF28,EFNA2,GPC1,ANK1,GFRA2,ABLIM1,UNC5A,UNC5C,NRTN,ANK3,ROBO3,MET,PLXNA1,DPYSL2,NCAM1,EFNA5,SCN5A,DPYSL5,LHX3,TRPC3,EGFR,PAK6,UNC5B,LHX2,DNM3,CACNA1G,FGFR1,GRB7,SLIT2,SHTN1,ANK2,COL5A1,SHC3,NRCAM,EPHA8,EPHB4,MYH14,SPTBN5,RGMA
SIGNALING_BY_GPCR		448	1047	76	1.55382	0.00121565	0.0472366	1.33947	GPR83,ITSN1,LRP8,NTSR1,GALR1,POMC,GPC6,AVP,GPC1,ARHGEF16,ADRA2A,DGKG,PTH2R,WNT4,GCGR,ADCYAP1,PDE4B,GPR45,ADCYAP1R1,FZD1,OBSCN,ADRB1,GRP,ADRA2C,WNT3,GNAO1,WNT16,LRP2,TACR1,WNT10A,GLP1R,PDE2A,SSTR2,RGS6,GNG4,FFAR2,GPR68,NPFFR1,TRPC3,EGFR,SHH,WNT9A,WNT8B,GRM3,GHSR,GRM4,ADRA2B,PDE4D,WNT10B,DRD4,AVPR1B,HTR4,GNAL,ECE2,PDE10A,PNOC,GPR20,NTSR2,GPR25,GPR37,WNT7A,ADORA2A,PTCH1,TSHR,AVPR1A,FZD2,RGS22,WNT11,…
CHONDROITIN_SULFATE_DERMATAN_SULFATE_METABOLISM		22	1047	8	4.25849	0.00268609	0.0730617	1.29891	GPC6,GPC1,CHST9,BCAN,CHSY3,CHPF,CSGALNACT1,CHST12
TCF_DEPENDENT_SIGNALING_IN_RESPONSE_TO_WNT		56	1047	15	2.73539	0.00257484	0.0737217	1.21381	WNT4,WNT3,RSPO3,SOST,FZD2,WNT3A,LEF1,SOX7,SFRP1,SOX17,FZD1,SFRP2,AXIN2,WNT8B,WNT9A
CYTOCHROME_P450_ARRANGED_BY_SUBSTRATE_TYPE		23	1047	8	3.97408	0.00369568	0.0957356	1.18207	CYP2S1,POMC,CYP1A1,CYP27B1,AHR,CYP46A1,CYP26B1,CYP1B1
DOWNREGULATION_OF_ERBB2_SIGNALING		12	1047	5	5.31259	0.0090923	0.183193	1.0341	NRG3,NRG1,EGFR,NRG2,MATK
MYOGENESIS		12	1047	5	5.31259	0.0090923	0.190239	1.02249	CDH2,NTN3,CDON,CDH15,CDH4
SIGNALING_BY_ERBB2		16	1047	6	4.46513	0.00777085	0.176139	0.995499	NRG3,NRG1,EGFR,GRB7,NRG2,MATK
MAPK_FAMILY_SIGNALING_CASCADES		114	1047	24	1.99857	0.00502278	0.1242	0.95449	GFRA2,PDGFRA,NRG1,NRTN,NRG3,NRG2,IRS1,FGF18,MET,DAB2IP,GRIN2D,NCAM1,TNRC6C,EGFR,FGF17,SHC2,FGF5,FGFR1,MAPK4,IGF2BP1,PDGFRB,SHC3,SPTBN5,KL
SIGNALING_BY_NTRK1_TRKA		22	1047	7	3.47397	0.0112113	0.217819	0.854758	SHC2,ADORA2A,SHC3,ADCYAP1,ADCYAP1R1,DNM3,IRS1
PHASE_I_FUNCTIONALIZATION_OF_COMPOUNDS		33	1047	9	2.79371	0.0125338	0.235118	0.770948	CYP2S1,POMC,CYP1A1,CYP27B1,ALDH3A1,AHR,CYP46A1,CYP26B1,CYP1B1
CA2PLUS_PATHWAY		28	1047	8	2.97863	0.0136714	0.247907	0.769141	PRKG2,GNAO1,FZD2,LEF1,WNT11,GNG4,AXIN2,TNRC6C

### Sheet: BIOCARTA
Term	URL	Pathway Genes	Query Genes	Overlap	Odds Ratio	raw p	adjusted p	Score	Matching Genes
AGR_PATHWAY		11	1047	5	6.19882	0.00587219	0.13506	1.17632	CTTN,NRG3,NRG1,EGFR,NRG2

### Sheet: HALLMARK
Term	URL	Pathway Genes	Query Genes	Overlap	Odds Ratio	raw p	adjusted p	Score	Matching Genes
HEDGEHOG_SIGNALING		21	1047	9	5.5961	0.000355806	0.0170787	1.91926	GLI1,PTCH1,NRCAM,CNTFR,DPYSL2,NKX6-1,UNC5C,SHH,HEY1

### Sheet: ontomancer_network_summary
node	community	x	y	color	Term	Pathway Genes	Query Genes	Overlap	Odds Ratio	raw p	adjusted p	Score	Matching Genes	URL	#NAME?	log odds
BASAL_CELL_CARCINOMA:0	BASAL_CELL_CARCINOMA	0.28289870230345415	-0.316965	#2E91E5	BASAL_CELL_CARCINOMA	41	1047	20	7.173923123290212	6.1798171559114225e-09	7.539376930211935e-07	6.1821792820270485	WNT4,FZD1,AXIN2,WNT10A,WNT3,WNT16,SHH,WNT9A,WNT10B,GLI1,GLI2,LEF1,WNT7A,BMP2,PTCH1,FZD2,WNT3A,WNT11,WNT8B,WNT2B		6.122664543646378	0.855757
HEDGEHOG_SIGNALING_PATHWAY:1	BASAL_CELL_CARCINOMA	0.3029028826131773	-0.263394	#2E91E5	HEDGEHOG_SIGNALING_PATHWAY	39	1047	19	7.149951361867704	1.528563954008082e-08	9.3242401194493e-07	6.090598962297378	BMP6,WNT4,WNT10A,WNT3,WNT16,LRP2,SHH,WNT9A,WNT10B,GLI1,GLI2,WNT7A,BMP2,PTCH1,ZIC2,WNT3A,WNT11,WNT8B,WNT2B		6.030386550980604	0.8543030874871907
WNT_LIGAND_BIOGENESIS_AND_TRAFFICKING:8	BASAL_CELL_CARCINOMA	0.3095132460560517	-0.365409	#2E91E5	WNT_LIGAND_BIOGENESIS_AND_TRAFFICKING	18	1047	11	11.755377826806399	9.202428542988728e-07	0.000250306	3.7571817794074693	WNT7A,WNT4,WNT10A,WNT3,WNT16,WNT3A,WNT11,WNT10B,WNT8B,WNT2B,WNT9A		3.6015286421379065	1.0702365922410644
CLASS_B_2_SECRETIN_FAMILY_RECEPTORS:9	BASAL_CELL_CARCINOMA	0.35516135160772627	-0.388854	#2E91E5	CLASS_B_2_SECRETIN_FAMILY_RECEPTORS	63	1047	22	4.03931	1.557215596170733e-06	0.000282375	3.600589078170276	WNT4,GCGR,PTH2R,FZD1,ADCYAP1R1,ADCYAP1,CRHR2,WNT10A,WNT3,WNT16,GLP1R,GNG4,SHH,WNT10B,WNT9A,WNT7A,PTCH1,FZD2,WNT3A,WNT11,WNT8B,WNT2B		3.5491736103112372	0.6063071776825445
SIGNALING_BY_WNT:10	BASAL_CELL_CARCINOMA	0.2128175077010328	-0.421664	#2E91E5	SIGNALING_BY_WNT	89	1047	26	3.1099917603345615	8.178054377120776e-06	0.00111222	2.9946304726956083	WNT4,PRKG2,RSPO3,FZD1,AXIN2,WNT10A,WNT3,GNAO1,WNT16,GNG4,SFRP2,TNRC6C,WNT9A,WNT10B,LEF1,SOX7,WNT7A,SOST,FZD2,WNT3A,SFRP1,WNT11,SOX17,ROR2,WNT8B,WNT2B		2.953811097712152	0.4927592384011227
PATHWAYS_IN_CANCER:2	BASAL_CELL_CARCINOMA	0.3573753464923776	-0.282722	#2E91E5	PATHWAYS_IN_CANCER	150	1047	36	2.3873184444791504	3.1378588390620674e-05	0.00127606	2.9186971821663588	WNT4,RASSF5,PDGFRA,MECOM,FZD1,AXIN2,FGF18,WNT10A,WNT3,MET,WNT16,RXRG,ITGA3,EGFR,FGF17,SHH,CDH1,WNT9A,WNT10B,GLI1,GLI2,LEF1,FGF5,TGFB2,PPARG,FGFR1,VEGFC,PDGFRB,WNT7A,BMP2,PTCH1,FZD2,WNT3A,WNT11,WNT8B,WNT2B		2.8941280216949963	0.3779103534247876
WNT_SIGNALING_PATHWAY:3	BASAL_CELL_CARCINOMA	0.21837095384047295	-0.353052	#2E91E5	WNT_SIGNALING_PATHWAY	66	1047	20	3.2644680580839083	5.0023293902714264e-05	0.00152571	2.8630110859254225	WNT4,FZD1,AXIN2,WNT10A,WNT3,WNT16,SFRP2,WNT10B,WNT9A,LEF1,NFATC4,WNT7A,FZD2,WNT3A,WNT11,SFRP1,NFATC2,SOX17,WNT8B,WNT2B		2.8165278751644967	0.5138124235100127
MELANOGENESIS:5	BASAL_CELL_CARCINOMA	0.2696549326707925	-0.380646	#2E91E5	MELANOGENESIS	56	1047	17	3.266268359472243	0.000176749	0.00431268	2.420469401598357	WNT7A,POMC,WNT4,WNT10A,WNT3,GNAO1,WNT16,FZD2,WNT3A,LEF1,WNT11,FZD1,WNT10B,ADCY5,WNT8B,WNT2B,WNT9A		2.3652532222392955	0.5140518638819803
HEDGEHOG_SIGNALING:33	BASAL_CELL_CARCINOMA	0.0550781	1	#2E91E5	HEDGEHOG_SIGNALING	21	1047	9	5.596098265895954	0.000355806	0.017078664892097348	1.919258092294279	GLI1,PTCH1,NRCAM,CNTFR,DPYSL2,NKX6-1,UNC5C,SHH,HEY1		1.767546082865872	0.7478853319744858
NEGATIVE_REGULATION_OF_TCF_DEPENDENT_SIGNALING_BY_WNT_LIGAND_ANTAGONISTS:11	BASAL_CELL_CARCINOMA	0.1275175850008824	-0.374282	#2E91E5	NEGATIVE_REGULATION_OF_TCF_DEPENDENT_SIGNALING_BY_WNT_LIGAND_ANTAGONISTS	10	1047	6	11.171469740634006	0.000383025	0.0260457	1.8995859807583284	WNT4,SOST,WNT3A,SFRP1,SFRP2,WNT9A		1.584263762445445	1.0481103135146526
GPCR_LIGAND_BINDING:12	BASAL_CELL_CARCINOMA	0.38188311108417594	-0.443472	#2E91E5	GPCR_LIGAND_BINDING	265	1047	52	1.8509826125934838	0.000222951	0.0173265	1.7814720195610794	NTSR1,GALR1,POMC,AVP,ADRA2A,WNT4,PTH2R,GCGR,ADCYAP1,ADCYAP1R1,FZD1,ADRB1,GRP,ADRA2C,WNT3,TACR1,WNT16,WNT10A,GLP1R,SSTR2,GNG4,GPR68,NPFFR1,SHH,WNT9A,WNT8B,GRM3,GHSR,GRM4,ADRA2B,WNT10B,DRD4,AVPR1B,HTR4,ECE2,PNOC,NTSR2,GPR37,WNT7A,ADORA2A,PTCH1,TSHR,AVPR1A,FZD2,WNT11,WNT3A,HTR6,GRM2,CRHR2,CASR,WNT2B,FFAR2		1.7612888875707768	0.26740233917960793
SIGNALING_BY_GPCR:21	BASAL_CELL_CARCINOMA	0.3519280519041443	-0.470295	#2E91E5	SIGNALING_BY_GPCR	448	1047	76	1.5538243469209219	0.00121565	0.0472366	1.3394673069875807	GPR83,ITSN1,LRP8,NTSR1,GALR1,POMC,GPC6,AVP,GPC1,ARHGEF16,ADRA2A,DGKG,PTH2R,WNT4,GCGR,ADCYAP1,PDE4B,GPR45,ADCYAP1R1,FZD1,OBSCN,ADRB1,GRP,ADRA2C,WNT3,GNAO1,WNT16,LRP2,TACR1,WNT10A,GLP1R,PDE2A,SSTR2,RGS6,GNG4,FFAR2,GPR68,NPFFR1,TRPC3,EGFR,SHH,WNT9A,WNT8B,GRM3,GHSR,GRM4,ADRA2B,PDE4D,WNT10B,DRD4,AVPR1B,HTR4,GNAL,ECE2,PDE10A,PNOC,GPR20,NTSR2,GPR25,GPR37,WNT7A,ADORA2A,PTCH1,TSHR,AVPR1A,FZD2,RGS22,WNT11,…		1.3257216791959436	0.19140192213885732
TCF_DEPENDENT_SIGNALING_IN_RESPONSE_TO_WNT:23	BASAL_CELL_CARCINOMA	0.14766124865793653	-0.418928	#2E91E5	TCF_DEPENDENT_SIGNALING_IN_RESPONSE_TO_WNT	56	1047	15	2.7353942144072603	0.00257484	0.0737217	1.2138065549936965	WNT4,WNT3,RSPO3,SOST,FZD2,WNT3A,LEF1,SOX7,SFRP1,SOX17,FZD1,SFRP2,AXIN2,WNT8B,WNT9A		1.1324044944092153	0.43701992401660006
NEUROACTIVE_LIGAND_RECEPTOR_INTERACTION:7	BASAL_CELL_CARCINOMA	0.0409722	-0.604648	#2E91E5	NEUROACTIVE_LIGAND_RECEPTOR_INTERACTION	181	1047	33	1.673176875099952	0.010542570338018468	0.16077419765478165	0.8246595915094019	GPR83,NTSR1,GALR1,GPR156,ADRA2A,PTH2R,GRIN2C,GCGR,ADCYAP1R1,ADRB1,ADRA2C,TACR1,GLP1R,SSTR2,GRIN2D,NPFFR1,GRM3,ADRA2B,GHSR,GRM4,DRD4,AVPR1B,GRID2,HTR4,NTSR2,ADORA2A,TSHR,AVPR1A,HTR6,CHRNA3,GRM2,CRHR2,GABRA2		0.7937836490906798	0.2235418535861643
CA2PLUS_PATHWAY:31	BASAL_CELL_CARCINOMA	0.20087376254050446	-0.544028	#2E91E5	CA2PLUS_PATHWAY	28	1047	8	2.978633301251203	0.013671355313951144	0.2479072430263141	0.7691408903119619	PRKG2,GNAO1,FZD2,LEF1,WNT11,GNG4,AXIN2,TNRC6C		0.6057107844043933	0.4740170406283849
CYTOCHROME_P450_ARRANGED_BY_SUBSTRATE_TYPE:24	CYTOCHROME_P450_ARRANGED_BY_SUBSTRATE_TYPE	-0.711566	0.2626952573725421	#E15F99	CYTOCHROME_P450_ARRANGED_BY_SUBSTRATE_TYPE	23	1047	8	3.9740776387552135	0.00369568	0.0957356	1.1820723785134875	CYP2S1,POMC,CYP1A1,CYP27B1,AHR,CYP46A1,CYP26B1,CYP1B1		1.0189263506479538	0.5992363473620212
PHASE_I_FUNCTIONALIZATION_OF_COMPOUNDS:30	CYTOCHROME_P450_ARRANGED_BY_SUBSTRATE_TYPE	-0.677959	0.32159808690392083	#E15F99	PHASE_I_FUNCTIONALIZATION_OF_COMPOUNDS	33	1047	9	2.79371	0.012533847097804734	0.23511768348985432	0.7709477874512918	CYP2S1,POMC,CYP1A1,CYP27B1,ALDH3A1,AHR,CYP46A1,CYP26B1,CYP1B1		0.6287147058250729	0.44618192439332877
CHONDROITIN_SULFATE_BIOSYNTHESIS:16	CHONDROITIN_SULFATE_BIOSYNTHESIS	-0.975551	-0.182623	#1CA71C	CHONDROITIN_SULFATE_BIOSYNTHESIS	12	1047	6	7.445725264169068	0.00136404	0.049469192845117485	1.5700265540604694	CHST9,BCAN,CHSY3,CHPF,CSGALNACT1,CHST12		1.3056651756631341	0.8719070073783953
CHONDROITIN_SULFATE_DERMATAN_SULFATE_METABOLISM:22	CHONDROITIN_SULFATE_BIOSYNTHESIS	-0.978591	-0.114669	#1CA71C	CHONDROITIN_SULFATE_DERMATAN_SULFATE_METABOLISM	22	1047	8	4.258490306613502	0.00268609	0.0730617	1.2989084025159263	GPC6,GPC1,CHST9,BCAN,CHSY3,CHPF,CSGALNACT1,CHST12		1.1363099703354105	0.6292556630200594
CONSTITUTIVE_SIGNALING_BY_ABERRANT_PI3K_IN_CANCER:13	CONSTITUTIVE_SIGNALING_BY_ABERRANT_PI3K_IN_CANCER	-0.178269	0.503231	#FB0D0D	CONSTITUTIVE_SIGNALING_BY_ABERRANT_PI3K_IN_CANCER	45	1047	14	3.3776972800799427	0.000491679	0.026747362285484976	1.6591820419486023	PDGFRB,FGF18,ESR1,NRG3,PDGFRA,NRG1,MET,KL,FGF5,FGFR1,EGFR,NRG2,IRS1,FGF17		1.5727190398611195	0.5286207241331463
INTRACELLULAR_SIGNALING_BY_SECOND_MESSENGERS:14	CONSTITUTIVE_SIGNALING_BY_ABERRANT_PI3K_IN_CANCER	-0.108656	0.5272900878296596	#FB0D0D	INTRACELLULAR_SIGNALING_BY_SECOND_MESSENGERS	93	1047	23	2.466531808035714	0.000525471	0.025986907599315077	1.6330140744994324	ESR1,PDGFRA,NRG1,MECOM,CBX2,CBX4,NRG3,NRG2,IRS1,FGF18,MET,RRAGD,NEDD4,TNRC6C,EGFR,FGF17,FGF5,PPARG,FGFR1,PDGFRB,CBX8,ADCY5,KL		1.5852453977771062	0.39208672043279147
REGULATION_OF_PTEN_GENE_TRANSCRIPTION:15	CONSTITUTIVE_SIGNALING_BY_ABERRANT_PI3K_IN_CANCER	-0.0408167	0.6229243552580146	#FB0D0D	REGULATION_OF_PTEN_GENE_TRANSCRIPTION	12	1047	6	7.445725264169068	0.00136404	0.0463774	1.5934118257524956	CBX8,RRAGD,MECOM,CBX2,CBX4,PPARG		1.3336938992633776	0.8719070073783953
NEGATIVE_REGULATION_OF_THE_PI3K_AKT_NETWORK:17	CONSTITUTIVE_SIGNALING_BY_ABERRANT_PI3K_IN_CANCER	-0.205883	0.47091743378473844	#FB0D0D	NEGATIVE_REGULATION_OF_THE_PI3K_AKT_NETWORK	48	1047	14	3.0784693354592565	0.0010099	0.0457821	1.4255552118036696	PDGFRB,FGF18,ESR1,NRG3,PDGFRA,NRG1,MET,KL,FGF5,FGFR1,EGFR,FGF17,NRG2,IRS1		1.3393045784288005	0.4883348319547339
PTEN_REGULATION:18	CONSTITUTIVE_SIGNALING_BY_ABERRANT_PI3K_IN_CANCER	-0.00486579	0.5744840697616813	#FB0D0D	PTEN_REGULATION	21	1047	8	4.586658769526912	0.00190537	0.057584630622996236	1.405139598403688	CBX8,RRAGD,NEDD4,MECOM,CBX2,TNRC6C,CBX4,PPARG		1.2396934146028793	0.6614964314282666
PI3K_AKT_SIGNALING_IN_CANCER:19	CONSTITUTIVE_SIGNALING_BY_ABERRANT_PI3K_IN_CANCER	-0.164729	0.4632176639413865	#FB0D0D	PI3K_AKT_SIGNALING_IN_CANCER	50	1047	14	2.9066903302140474	0.0015645	0.050064	1.3805696769121778	PDGFRB,FGF18,ESR1,NRG3,PDGFRA,NRG1,MET,KL,FGF5,FGFR1,EGFR,FGF17,NRG2,IRS1		1.3004746120636133	0.4633987658457776
AGR_PATHWAY:32	CONSTITUTIVE_SIGNALING_BY_ABERRANT_PI3K_IN_CANCER	-0.259414	0.4955965669249646	#FB0D0D	AGR_PATHWAY	11	1047	5	6.1988163787587975	0.00587219	0.13506044666372796	1.1763224187627368	CTTN,NRG3,NRG1,EGFR,NRG2		0.8694718183410581	0.792309
DOWNREGULATION_OF_ERBB2_SIGNALING:25	CONSTITUTIVE_SIGNALING_BY_ABERRANT_PI3K_IN_CANCER	-0.226588	0.5384091663764498	#FB0D0D	DOWNREGULATION_OF_ERBB2_SIGNALING	12	1047	5	5.312585686865917	0.0090923	0.18319306145916456	1.034104361308185	NRG3,NRG1,EGFR,NRG2,MATK		0.7370909795058492	0.7253059478645666
SIGNALING_BY_ERBB2:27	CONSTITUTIVE_SIGNALING_BY_ABERRANT_PI3K_IN_CANCER	-0.28803	0.5537592522529649	#FB0D0D	SIGNALING_BY_ERBB2	16	1047	6	4.4651296829971185	0.00777085	0.17613925438192632	0.9954985025090374	NRG3,NRG1,EGFR,GRB7,NRG2,MATK		0.7541438464082697	0.6498340768398314
MAPK_FAMILY_SIGNALING_CASCADES:28	CONSTITUTIVE_SIGNALING_BY_ABERRANT_PI3K_IN_CANCER	-0.201621	0.40999103595113867	#FB0D0D	MAPK_FAMILY_SIGNALING_CASCADES	114	1047	24	1.9985663082437275	0.00502278	0.12419953706454051	0.95449	GFRA2,PDGFRA,NRG1,NRTN,NRG3,NRG2,IRS1,FGF18,MET,DAB2IP,GRIN2D,NCAM1,TNRC6C,EGFR,FGF17,SHC2,FGF5,FGFR1,MAPK4,IGF2BP1,PDGFRB,SHC3,SPTBN5,KL		0.9058800229250604	0.3007185618163554
SIGNALING_BY_NTRK1_TRKA:29	CONSTITUTIVE_SIGNALING_BY_ABERRANT_PI3K_IN_CANCER	-0.128935	-0.849747	#FB0D0D	SIGNALING_BY_NTRK1_TRKA	22	1047	7	3.473974358974359	0.011211252245605055	0.21781861505746963	0.8547582463741557	SHC2,ADORA2A,SHC3,ADCYAP1,ADCYAP1R1,DNM3,IRS1		0.6619050076322308	0.5408266086427315
AXON_GUIDANCE:4	AXON_GUIDANCE	0.7734455036313883	0.11279046003381357	#DA16FF	AXON_GUIDANCE	67	1047	19	2.9683649481193255	0.000204194	0.00415194	2.4281684308634497	EFNA2,UNC5A,ABLIM1,ROBO3,MET,PLXNA1,DPYSL2,EFNA5,DPYSL5,PAK6,UNC5B,NFATC4,SLIT2,NTN3,NFATC2,EPHA8,SEMA5B,EPHB4,UNC5C		2.3817492174777932	0.4725172945890842
AXON_GUIDANCE:20	AXON_GUIDANCE	0.7634199597669037	-0.0815077	#DA16FF	AXON_GUIDANCE	67	1047	19	2.9683649481193255	0.000204194	0.00415194	2.4281684308634497	EFNA2,UNC5A,ABLIM1,ROBO3,MET,PLXNA1,DPYSL2,EFNA5,DPYSL5,PAK6,UNC5B,NFATC4,SLIT2,NTN3,NFATC2,EPHA8,SEMA5B,EPHB4,UNC5C		2.3817492174777932	0.4725172945890842
AXON_GUIDANCE:4	AXON_GUIDANCE	0.7734455036313883	0.11279046003381357	#DA16FF	AXON_GUIDANCE	210	1047	41	1.8298963614761137	0.00112794	0.0471999	1.3517763525800857	CACNA1S,ITSN1,ARHGEF28,EFNA2,GPC1,ANK1,GFRA2,ABLIM1,UNC5A,UNC5C,NRTN,ANK3,ROBO3,MET,PLXNA1,DPYSL2,NCAM1,EFNA5,SCN5A,DPYSL5,LHX3,TRPC3,EGFR,PAK6,UNC5B,LHX2,DNM3,CACNA1G,FGFR1,GRB7,SLIT2,SHTN1,ANK2,COL5A1,SHC3,NRCAM,EPHA8,EPHB4,MYH14,SPTBN5,RGMA		1.3260586875587637	0.2624264936027783
AXON_GUIDANCE:20	AXON_GUIDANCE	0.7634199597669037	-0.0815077	#DA16FF	AXON_GUIDANCE	210	1047	41	1.8298963614761137	0.00112794	0.0471999	1.3517763525800857	CACNA1S,ITSN1,ARHGEF28,EFNA2,GPC1,ANK1,GFRA2,ABLIM1,UNC5A,UNC5C,NRTN,ANK3,ROBO3,MET,PLXNA1,DPYSL2,NCAM1,EFNA5,SCN5A,DPYSL5,LHX3,TRPC3,EGFR,PAK6,UNC5B,LHX2,DNM3,CACNA1G,FGFR1,GRB7,SLIT2,SHTN1,ANK2,COL5A1,SHC3,NRCAM,EPHA8,EPHB4,MYH14,SPTBN5,RGMA		1.3260586875587637	0.2624264936027783
