## Supplementary material for "H3K27 trimethylation maintains baseline network excitability in epilepsy": S7 Data. Genes induced and methylated ontomancer output

### Sheet: KEGG
Term	URL	Pathway Genes	Query Genes	Overlap	Odds Ratio	raw p	adjusted p	Score	Matching Genes
	NO HITS

### Sheet: REACTOME
Term	URL	Pathway Genes	Query Genes	Overlap	Odds Ratio	raw p	adjusted p	Score	Matching Genes
EXTRACELLULAR_MATRIX_ORGANIZATION		182	168	13	4.20199	4.25445e-05	0.0231442	1.75036	DDR1,LTBP2,VCAN,COL2A1,NTN4,COL4A1,P4HA3,HTRA1,MMP9,SCUBE3,PCOLCE2,MATN4,ITGB8
SIGNALING_BY_RECEPTOR_TYROSINE_KINASES		198	168	13	3.83132	0.000101295	0.0275522	1.66536	NTRK2,THBS4,CAV1,YAP1,BCAR1,COL2A1,FGFR2,ARHGEF7,COL4A1,FGFR3,LRIG1,MMP9,MAPK12

### Sheet: BIOCARTA
Term	URL	Pathway Genes	Query Genes	Overlap	Odds Ratio	raw p	adjusted p	Score	Matching Genes
	NO HITS

### Sheet: HALLMARK
Term	URL	Pathway Genes	Query Genes	Overlap	Odds Ratio	raw p	adjusted p	Score	Matching Genes
TGF_BETA_SIGNALING		18	168	4	15.0209	0.000317621	0.0152458	2.16461	TJP1,CDKN1C,WWTR1,LTBP2
MYOGENESIS		96	168	7	4.17538	0.00233231	0.0559756	1.39742	EFS,BDKRB2,CNN3,DMPK,FXYD1,MAPK12,WWTR1
EPITHELIAL_MESENCHYMAL_TRANSITION		130	168	8	3.48934	0.00336345	0.0538151	1.38028	IGFBP2,PRRX1,VCAN,COL4A1,HTRA1,GPX7,PCOLCE2,CRLF1
