## Supplementary material for "H3K27 trimethylation maintains baseline network excitability in epilepsy": S13 Data. H3K27me3 signal quantification at TSS

### Sheet: TSS_counts_FPKM
gene_id	KA-H3K27m3_rep1	KA-H3K27m3_rep2	KA-H3K27m3_rep3	SA-H3K27m3_rep1	SA-H3K27m3_rep2	SA-H3K27m3_rep3	KA-UNC-H3K27m3_rep1	KA-UNC-H3K27m3_rep2	KA-UNC-H3K27m3_rep3	SA-UNC-H3K27m3_rep1	SA-UNC-H3K27m3_rep2	SA-UNC-H3K27m3_rep3
Ccnd2	5.08633	0.748577	1.67854	1.50875	1.29169	0.469145	3.0406	0.929501	3.83425	1.54562	1.97439	0.930354
Sema4f	2.14161	1.24763	1.88835	0.754373	2.0667	1.40743	1.38209	2.47867	1.78932	0.883214	0.987196	2.32589
Sema6b	2.40931	0.748577	1.2589	0.251458	0	0.469145	0.276418	0.619668	1.27808	0.220803	1.234	0.697766
Cacnb3	2.40931	1.74668	1.88835	1.00583	0.775012	0.469145	1.65851	0.619668	1.02247	1.10402	0.493598	0.232589
Rab3b	6.15714	4.74099	3.35707	2.51458	3.35838	1.87658	4.6991	1.23934	3.83425	3.97446	2.96159	2.79106
Ppfia3	3.21242	1.9962	1.88835	0.754373	0.516674	0.234572	1.65851	1.23934	1.02247	0.66241	0.740397	0.697766
Cacna1e	2.40931	1.9962	1.88835	1.7602	2.58337	2.34572	3.0406	1.859	2.81178	2.42884	0.987196	2.0933
Cacna1b	4.28323	1.9962	2.72762	1.7602	2.58337	0.703717	3.59343	3.71801	2.81178	0.66241	2.22119	2.0933
Syt5	1.87391	1.74668	1.04908	1.00583	0	1.87658	1.93492	1.23934	1.5337	0.441607	0.740397	1.16294
Cadm3	1.87391	2.24573	2.09817	1.7602	0.516674	1.64201	2.21134	1.54917	2.55616	0.66241	1.97439	0.697766
Ube2m	0.267702	0.748577	1.04908	0.502915	1.29169	1.17286	0.829253	0.309834	0.766849	0.883214	1.72759	1.16294
Kit	5.62173	3.99241	3.77671	2.26312	3.10005	2.5803	3.31701	3.09834	3.32301	1.32482	2.96159	3.72142
Pvalb	2.40931	1.74668	1.46872	2.01166	1.29169	1.87658	4.14627	2.47867	2.04493	2.20803	1.97439	1.16294
Runx1t1	1.87391	2.24573	2.09817	1.50875	1.80836	1.17286	2.21134	1.859	4.34548	1.10402	2.22119	2.79106
Twist2	8.03105	2.74478	1.46872	3.01749	3.61672	2.34572	4.14627	2.7885	3.83425	1.76643	2.22119	3.25624
Rbfox1	5.08633	2.99431	2.09817	3.52041	3.10005	3.98773	3.31701	1.859	4.08986	3.53286	2.71479	3.72142
Wnt2	4.81863	2.74478	2.30799	2.51458	1.55002	1.64201	5.52836	1.859	3.0674	1.98723	2.46799	3.25624
Sptbn4	1.87391	2.49526	2.09817	1.00583	1.29169	1.40743	3.31701	1.54917	1.78932	1.32482	1.48079	2.0933
Dll1	2.40931	2.49526	1.2589	0.754373	1.80836	1.64201	1.38209	0.619668	1.5337	1.32482	0.246799	0.465177
Kcnq2	3.74782	1.49715	2.09817	1.50875	1.03335	2.34572	2.21134	1.23934	2.55616	1.76643	1.48079	1.16294
Cacnb4	1.60621	0.998102	1.2589	0.754373	0.258337	0.234572	0.552836	0.929501	1.27808	0	0.740397	0.232589
Slc12a5	0.803105	0.249526	1.2589	1.00583	0.775012	1.17286	1.38209	0.619668	1.27808	0.66241	0.246799	0.465177
Mapt	3.74782	2.49526	2.09817	1.25729	1.03335	0.703717	1.65851	1.859	2.04493	1.54562	1.72759	0.232589
Crhr1	3.48012	3.49336	1.67854	2.51458	0.516674	1.17286	2.76418	2.47867	2.04493	2.42884	1.72759	1.86071
Lhx9	4.01552	4.24194	2.09817	1.50875	1.55002	1.64201	7.7397	3.40817	3.32301	3.97446	2.46799	4.18659
Asic2	5.88944	3.74288	2.72762	2.51458	2.58337	2.81487	4.14627	2.47867	3.32301	1.98723	2.22119	1.86071
Sptb	5.08633	2.74478	2.5178	1.00583	1.29169	1.17286	2.48776	0.929501	1.02247	1.10402	0.740397	2.0933
Rab15	1.07081	1.9962	1.04908	0	0.516674	0.703717	1.65851	0.929501	1.02247	0.441607	0.987196	0.697766
Ryr2	1.60621	1.49715	2.09817	0.754373	1.29169	2.11115	1.93492	0.929501	2.30055	1.10402	2.96159	1.62812
Pde8b	2.67702	1.9962	1.04908	2.01166	2.32503	1.40743	1.93492	1.859	3.57863	1.10402	0	1.16294
Rasgrf2	2.40931	2.49526	2.09817	2.51458	1.55002	1.64201	3.0406	0.309834	2.04493	0.883214	2.46799	2.0933
Htr1a	4.01552	2.49526	1.67854	1.7602	0.775012	2.11115	2.48776	1.859	2.04493	1.98723	1.48079	1.62812
Hcn1	2.40931	2.49526	2.30799	1.25729	0.258337	0.938289	2.21134	1.859	2.30055	1.32482	1.48079	1.16294
Thrb	1.60621	1.24763	0.419634	0.502915	0.775012	0.234572	0.829253	0.929501	0.511233	0	0	0.697766
Fgf9	5.62173	2.49526	2.30799	2.01166	2.0667	1.87658	2.76418	2.47867	1.02247	1.54562	2.46799	1.62812
Cacna2d3	3.48012	2.49526	0.839268	1.7602	1.03335	0.703717	1.65851	0.929501	2.30055	0.220803	0.493598	0.697766
Wnt5a	2.14161	1.49715	1.67854	1.00583	1.80836	1.87658	1.10567	1.54917	1.27808	1.32482	0.246799	0.232589
Nefm	4.28323	1.9962	1.88835	1.50875	3.61672	1.40743	2.21134	2.16884	2.30055	0.883214	3.20839	1.39553
Nefl	3.48012	3.24383	4.82579	1.7602	2.58337	1.64201	5.80477	1.23934	4.6011	1.76643	1.48079	2.79106
Dmtn	4.01552	3.49336	1.88835	0.502915	1.55002	0.938289	1.93492	1.54917	4.08986	1.98723	0.987196	1.62812
Gpc5	3.21242	1.24763	3.14725	3.77186	2.0667	2.11115	4.6991	2.47867	2.55616	1.10402	2.71479	1.86071
Adcy8	1.87391	1.24763	1.04908	1.00583	1.55002	0.469145	4.14627	1.23934	2.81178	0.66241	0.493598	1.39553
Cacna1i	5.62173	3.49336	2.5178	1.00583	3.10005	0.938289	2.76418	1.23934	2.04493	1.98723	2.46799	1.62812
Nell2	3.21242	1.74668	2.09817	1.50875	2.32503	1.40743	3.86985	2.7885	3.83425	0.66241	2.22119	2.55847
Fgf12	1.87391	1.49715	0.419634	1.25729	0.516674	0.938289	1.93492	1.54917	1.02247	1.32482	0.493598	0.232589
Ly6h	3.74782	2.49526	3.77671	2.01166	3.61672	0.469145	5.25194	2.47867	3.57863	1.10402	1.97439	1.16294
Nectin3	0.535403	1.74668	2.30799	0.502915	1.80836	0.703717	1.65851	0.619668	1.27808	1.10402	0.493598	1.62812
Scn8a	1.60621	0.499051	1.67854	0.754373	0.258337	0.703717	0.829253	0.619668	1.5337	0.441607	0.246799	0.697766
Satb1	4.55093	2.99431	2.30799	4.27478	1.03335	1.64201	1.65851	1.54917	3.57863	3.09125	2.46799	1.39553
Epb41l3	4.01552	4.99051	3.14725	1.25729	4.90841	1.64201	1.93492	2.16884	3.32301	2.20803	2.22119	2.0933
St6gal2	3.48012	3.49336	2.5178	1.00583	2.84171	1.40743	3.0406	3.71801	3.57863	1.10402	0.740397	1.62812
Camk2a	1.87391	1.49715	1.67854	2.01166	1.55002	1.17286	1.38209	0.929501	2.81178	0.883214	0.740397	1.86071
Syt7	2.94472	1.24763	1.88835	0.502915	1.29169	1.17286	1.65851	0.929501	2.30055	1.54562	0.740397	0.697766
Otub1	1.33851	0.748577	0.629451	0.251458	0	1.40743	0.829253	0.929501	1.02247	0.441607	0.246799	1.16294
Htr7	2.14161	3.49336	2.09817	1.25729	2.84171	0.938289	2.21134	2.47867	2.81178	1.10402	1.234	3.02365
Apba1	0.535403	0.499051	1.04908	0.502915	1.29169	0.938289	0	1.23934	0.255616	0.441607	0.740397	0
Vldlr	1.60621	1.74668	2.30799	0	0.516674	1.87658	1.10567	0	0.511233	0.66241	0.493598	0.697766
Slc1a1	1.33851	1.9962	2.30799	0.502915	1.29169	0.469145	2.21134	0.929501	1.27808	0.66241	2.46799	0.697766
Kcnk4	6.69254	2.49526	2.09817	1.7602	1.80836	2.81487	2.48776	1.54917	1.5337	1.98723	1.72759	2.32589
Slit1	4.01552	4.74099	3.56689	1.25729	2.0667	0.938289	3.0406	3.09834	3.0674	2.20803	3.70199	2.79106
Hspa12a	1.87391	1.24763	0.629451	1.00583	1.03335	1.87658	1.10567	1.859	2.04493	0.220803	0.987196	1.16294
Fbxl16	1.87391	1.74668	1.67854	0.251458	1.29169	0.703717	1.65851	1.23934	3.0674	0.441607	0.987196	1.16294
Gng13	4.28323	3.24383	4.40616	1.50875	3.35838	2.34572	4.6991	4.02784	2.55616	1.32482	2.22119	2.0933
Homer2	4.55093	1.9962	3.35707	0.754373	1.55002	0.938289	4.14627	1.859	1.27808	1.10402	0.987196	0.697766
Prkar1b	3.48012	2.24573	2.30799	2.76603	2.58337	1.87658	3.0406	1.23934	2.30055	0.66241	2.96159	2.0933
Myo5b	6.15714	4.74099	4.19634	5.78352	2.32503	2.5803	6.91045	1.23934	4.85671	3.97446	2.71479	3.48883
Adam23	2.67702	0.499051	1.04908	1.00583	0.258337	0.469145	0.552836	1.859	0.766849	0.220803	0.740397	1.39553
Slc9a2	4.81863	2.49526	1.46872	3.77186	1.80836	2.11115	6.35761	2.16884	1.78932	3.75366	2.22119	2.32589
Nppc	5.08633	2.49526	2.72762	1.50875	1.80836	2.11115	3.86985	1.54917	1.5337	0.883214	1.72759	1.16294
Lypd1	2.94472	1.74668	1.67854	2.51458	2.0667	1.64201	1.93492	2.47867	2.04493	1.76643	0.493598	1.62812
Syt2	10.1727	4.49146	3.77671	3.77186	4.13339	3.75316	6.91045	4.33767	3.83425	3.97446	2.46799	3.25624
Esrrg	7.22794	3.74288	4.61597	4.27478	5.16674	2.81487	8.29253	2.47867	4.6011	5.29928	2.96159	2.79106
Itga8	3.21242	2.49526	2.30799	3.77186	2.58337	2.34572	3.31701	2.7885	3.57863	2.20803	1.234	1.62812
Gad2	11.2435	5.48956	4.40616	5.28061	4.65007	4.45687	9.67462	3.71801	6.39041	3.75366	3.70199	3.95401
Dnm1	0.535403	1.49715	1.67854	1.00583	1.03335	0.469145	1.65851	0.929501	0.766849	0.441607	0.246799	0.232589
Nr4a2	0.803105	0.998102	0.629451	1.00583	0.258337	0	1.38209	0.309834	1.02247	0.220803	0	0.232589
Grin1	4.28323	0.998102	3.14725	0.502915	2.58337	1.64201	1.38209	1.23934	2.55616	0.883214	0.987196	0.930354
Itpka	1.07081	1.49715	1.46872	0.251458	1.55002	1.17286	2.21134	0.309834	1.02247	0.220803	0	1.16294
Rasgrp1	1.60621	3.24383	1.2589	1.25729	2.32503	1.17286	3.31701	1.23934	1.78932	0.441607	0.740397	2.0933
Gnas	2.40931	1.9962	2.5178	3.52041	2.58337	1.64201	2.76418	1.23934	2.55616	3.09125	1.234	1.39553
Chrna4	2.67702	1.74668	1.46872	1.7602	0.775012	2.11115	1.93492	0.309834	1.5337	0.441607	0.493598	0.465177
Epb41l1	1.33851	1.9962	2.09817	0.754373	1.03335	0.469145	1.65851	1.23934	1.78932	1.10402	0.493598	1.62812
Trpc4	3.21242	1.9962	2.09817	2.51458	2.32503	2.34572	3.0406	3.71801	3.32301	1.54562	1.48079	2.0933
Ccna1	4.28323	3.24383	2.30799	1.00583	2.0667	3.28401	1.93492	3.09834	3.83425	0.441607	2.46799	2.32589
Chrnb2	0	0.748577	0.629451	0.754373	0.258337	0.234572	0.829253	1.54917	0.511233	0.441607	0.740397	0.930354
Kcnq5	4.01552	2.49526	1.67854	1.25729	1.80836	2.11115	1.65851	2.16884	2.81178	0.66241	1.72759	0.697766
Efna3	2.67702	1.9962	1.46872	0.754373	0.258337	1.17286	1.93492	2.16884	1.78932	0.66241	2.22119	1.62812
Epha7	3.74782	2.49526	0.839268	2.01166	1.80836	3.04944	1.93492	1.23934	1.78932	0.220803	1.234	0.465177
Nr4a3	1.33851	0.249526	1.2589	0.754373	1.03335	0.234572	0.552836	0.619668	0.766849	0.220803	0.740397	0.697766
Slc44a5	2.14161	1.24763	1.67854	0.251458	1.29169	1.40743	1.38209	0.619668	1.27808	0.441607	2.22119	0.930354
Sh3gl2	1.87391	1.24763	1.2589	1.25729	0.775012	0	1.10567	0.619668	1.02247	0.441607	0.493598	0.465177
Prkaa2	1.07081	0.998102	0.839268	0.502915	1.29169	0.938289	0.829253	0.929501	1.02247	0.441607	0.246799	1.39553
Dab1	4.01552	2.49526	3.14725	1.00583	1.80836	2.11115	3.59343	2.7885	3.83425	1.10402	2.96159	2.0933
Dnajc6	5.08633	2.99431	2.72762	1.25729	2.84171	1.40743	2.76418	2.7885	2.30055	2.20803	1.72759	1.62812
Ephb2	2.40931	1.24763	2.09817	0.754373	1.03335	0.938289	1.10567	0	2.55616	0.883214	1.234	1.16294
Rnf220	4.28323	1.9962	1.67854	3.26895	2.84171	3.51858	4.14627	2.7885	2.55616	3.09125	1.72759	2.0933
Ptch2	4.01552	2.24573	1.88835	2.76603	1.80836	2.11115	1.65851	2.7885	2.30055	0.66241	1.234	2.55847
Hcrtr1	5.88944	2.24573	2.5178	3.26895	2.58337	2.11115	2.48776	4.64751	4.34548	2.42884	3.20839	3.25624
Epha10	3.74782	1.49715	2.30799	1.00583	1.29169	1.40743	3.0406	1.859	1.78932	1.76643	0	1.62812
Smarcd3	3.48012	2.24573	1.67854	1.00583	1.03335	0.703717	1.65851	0.619668	2.55616	1.54562	0.987196	1.39553
Prkcz	5.35403	1.49715	3.77671	2.51458	2.84171	2.11115	0.829253	2.47867	3.0674	2.20803	1.72759	3.72142
Plch2	3.21242	2.99431	1.04908	2.26312	1.03335	1.64201	1.65851	0.929501	2.81178	0.883214	1.234	2.32589
Crmp1	4.01552	2.74478	2.72762	1.50875	2.84171	2.11115	1.65851	3.71801	3.32301	0.883214	1.48079	2.32589
Rasal1	0.803105	1.49715	1.46872	1.25729	1.29169	1.87658	1.10567	0.929501	2.55616	0	1.48079	0.697766
Fam131b	3.48012	0.748577	2.5178	0.502915	0.516674	1.17286	1.93492	1.23934	1.5337	0.220803	0.740397	1.39553
Add2	3.21242	1.9962	1.46872	1.7602	1.55002	1.87658	2.76418	2.47867	3.83425	1.76643	1.234	1.39553
Rasgef1a	2.40931	2.24573	1.04908	1.25729	1.29169	1.17286	2.21134	2.47867	3.32301	1.10402	2.46799	1.86071
Tuba8	3.74782	3.49336	2.30799	1.50875	2.0667	1.87658	1.65851	2.16884	3.32301	1.10402	2.71479	2.32589
St8sia1	1.60621	0.998102	0.629451	0.502915	1.55002	0.469145	2.21134	0.619668	0.766849	0.220803	0.740397	0.930354
Atp2b2	1.87391	2.74478	1.46872	1.00583	2.32503	0.938289	2.76418	1.23934	3.0674	1.10402	0.493598	1.39553
Slc6a1	5.62173	2.99431	2.72762	1.00583	1.55002	1.17286	1.93492	1.23934	2.81178	3.31205	1.97439	1.16294
Apba2	1.87391	1.24763	1.46872	0.502915	0.775012	0.938289	1.10567	0.309834	1.27808	1.10402	1.72759	1.39553
Chrna7	2.40931	0.998102	1.2589	1.25729	1.03335	1.17286	2.21134	2.16884	1.78932	0.441607	1.97439	0.930354
Ryr1	2.67702	1.9962	2.5178	3.26895	3.61672	3.51858	2.48776	5.26717	1.5337	2.64964	2.96159	3.72142
Cckbr	4.01552	2.99431	3.56689	2.01166	1.80836	1.87658	3.0406	5.26717	2.55616	1.32482	1.234	1.39553
Cdh11	4.81863	1.9962	1.88835	0.251458	1.80836	1.17286	2.76418	1.23934	2.30055	1.54562	0.987196	2.55847
Cx3cl1	1.33851	0.748577	1.88835	2.01166	1.55002	0.938289	1.93492	0.929501	1.5337	0.883214	1.72759	1.16294
Pgr	2.94472	2.74478	1.2589	2.01166	1.80836	2.81487	1.38209	2.7885	2.55616	1.54562	2.46799	2.32589
Thy1	2.40931	2.49526	3.14725	2.01166	1.55002	0.938289	2.48776	2.47867	3.0674	0.883214	0.493598	2.0933
Grik4	2.40931	1.24763	1.2589	0	0	0.234572	0.276418	0.619668	2.04493	0.883214	0.987196	1.62812
Dscaml1	1.87391	2.74478	2.30799	0.754373	0	0.234572	1.65851	0.929501	2.04493	0.66241	0.493598	0.930354
Tmod2	1.60621	1.9962	1.04908	0.251458	1.55002	0	1.65851	0.929501	2.81178	0.66241	0.246799	0.930354
Rasgrf1	7.49565	2.74478	2.09817	4.27478	2.84171	1.64201	3.31701	3.40817	4.34548	1.76643	1.72759	3.72142
Vipr1	2.14161	1.9962	1.46872	2.01166	1.80836	2.11115	2.76418	2.7885	3.32301	0.66241	2.22119	2.55847
Cck	5.08633	2.74478	2.72762	3.01749	1.55002	3.51858	4.6991	4.64751	2.81178	2.42884	2.71479	2.0933
Rab6b	1.87391	1.24763	1.67854	0.502915	0.516674	0.469145	0.829253	0.619668	1.5337	0.441607	0.493598	0.930354
Arhgef17	4.01552	3.24383	2.09817	1.00583	1.03335	1.40743	3.0406	0.619668	2.04493	2.42884	1.234	1.62812
Asic4	5.88944	3.24383	3.14725	4.77769	1.80836	3.75316	5.52836	3.09834	4.85671	4.41607	4.19558	2.32589
Lmo7	5.35403	2.99431	2.5178	3.52041	2.0667	1.87658	3.86985	2.47867	2.81178	1.76643	2.71479	1.62812
Plppr5	0.803105	0.499051	0.629451	0	0.258337	0.469145	0.276418	1.23934	1.78932	0.883214	1.234	0.465177
Snap91	3.48012	1.9962	1.46872	0.754373	0.775012	1.17286	2.76418	1.54917	1.5337	0.441607	0.987196	1.39553
Otud7a	1.33851	0.748577	1.46872	0.502915	1.03335	0.703717	0.829253	1.54917	1.5337	0.220803	1.72759	1.16294
Cplx1	4.28323	3.24383	1.46872	1.25729	1.80836	1.40743	2.21134	1.23934	1.78932	0.66241	1.48079	2.0933
Npbwr1	6.96024	3.49336	5.24542	5.78352	4.90841	3.04944	6.35761	3.09834	4.6011	4.63687	2.46799	3.95401
Nsf	0.803105	0.499051	0.629451	0.251458	0.516674	1.64201	1.10567	0.309834	1.27808	0.220803	0.493598	0.697766
Neurod1	6.15714	3.24383	2.30799	1.00583	3.35838	2.5803	4.42269	2.16884	3.0674	2.42884	2.22119	2.0933
Grip1	2.14161	0.748577	1.46872	0	1.55002	0.234572	0.276418	0.929501	1.02247	0.220803	0.740397	1.62812
Chrna5	5.35403	2.99431	2.09817	3.52041	1.29169	1.40743	3.86985	1.54917	3.57863	3.09125	1.97439	1.62812
Kcnc2	5.88944	2.99431	3.56689	3.77186	3.61672	2.34572	3.59343	0.929501	2.81178	3.75366	3.70199	2.79106
Twist1	4.55093	3.99241	2.93744	2.01166	2.58337	1.17286	3.31701	3.09834	3.32301	1.76643	2.96159	1.86071
Lmo1	3.74782	2.24573	2.5178	1.25729	1.55002	1.40743	2.48776	0.929501	3.32301	0.441607	1.72759	0.930354
Slc2a13	1.60621	2.99431	1.88835	2.01166	0.258337	0	1.93492	1.54917	2.81178	0.66241	1.97439	0.930354
Cdh8	4.28323	2.74478	3.35707	0.754373	2.84171	2.34572	4.14627	2.47867	3.0674	1.10402	2.22119	1.16294
Kcnk9	8.83415	5.24004	2.93744	4.02332	1.55002	2.5803	5.80477	2.47867	3.57863	2.87044	2.71479	1.62812
Kirrel2	3.74782	2.24573	2.30799	1.50875	1.80836	1.40743	3.59343	3.09834	2.81178	1.10402	1.48079	0.930354
Sstr4	3.48012	3.24383	2.30799	0.251458	1.03335	2.81487	2.76418	1.54917	1.78932	1.32482	1.48079	1.62812
Kcnh3	3.21242	1.49715	0.839268	1.00583	0.775012	1.17286	3.59343	1.54917	1.5337	0.66241	0.246799	1.86071
Camk4	0.267702	0.998102	1.04908	0.502915	0.516674	1.40743	0.829253	0.929501	0.766849	0.220803	0.987196	1.16294
Spon1	2.40931	3.24383	2.93744	1.50875	2.84171	3.28401	2.48776	2.47867	3.0674	1.54562	2.46799	1.39553
Atg9b	1.33851	0.998102	1.67854	0.502915	1.03335	0.938289	0	0	0.766849	0.66241	0.987196	0.930354
Galnt18	1.87391	1.24763	2.30799	0.754373	0.775012	1.40743	2.21134	0.929501	1.78932	0.441607	2.22119	2.32589
Dgki	4.01552	2.74478	2.09817	0.502915	1.03335	0.938289	1.65851	1.54917	1.78932	0.883214	1.48079	0.930354
Rap1gap2	6.96024	2.99431	3.35707	3.01749	3.35838	3.04944	3.86985	2.7885	4.08986	2.20803	2.71479	2.79106
St6galnac5	3.21242	1.24763	1.04908	1.25729	0.516674	0.703717	2.21134	0.929501	1.78932	1.32482	0.493598	1.16294
Hrh3	4.01552	1.24763	2.09817	1.50875	3.87506	1.17286	2.48776	1.54917	1.27808	1.10402	2.46799	2.79106
Cdh6	4.28323	2.74478	2.72762	2.76603	3.10005	1.64201	4.14627	1.859	2.04493	2.87044	2.71479	1.86071
Mtmr7	1.87391	0.748577	2.30799	1.7602	0.516674	1.40743	0.829253	2.47867	1.78932	0.441607	0.740397	2.0933
Grin3a	2.40931	2.49526	1.04908	1.50875	1.29169	0.938289	2.48776	2.16884	3.0674	0.883214	2.96159	2.55847
Dock3	2.40931	0.499051	1.88835	0.502915	0.775012	1.17286	1.38209	1.23934	2.04493	0	0.987196	1.16294
Gabbr2	3.74782	2.74478	1.2589	1.00583	2.32503	0.469145	2.21134	1.54917	2.30055	0.220803	0.987196	1.39553
Magi2	0.267702	1.24763	0.629451	0.502915	0.516674	0.703717	1.10567	0.929501	2.04493	0	1.234	0.930354
Ptger3	7.22794	4.99051	3.77671	3.77186	3.10005	3.51858	7.46328	1.23934	6.1348	3.53286	3.94879	2.79106
Disp2	3.21242	1.74668	1.46872	1.00583	0.775012	0.938289	1.10567	1.23934	1.27808	0	0	0.232589
Gpr176	2.40931	1.49715	1.88835	1.50875	2.0667	1.40743	1.93492	1.23934	2.04493	0.66241	2.22119	1.16294
Abcc8	3.74782	1.49715	2.72762	1.00583	2.32503	3.28401	2.76418	2.47867	2.30055	0.441607	2.22119	0.930354
Kcns1	5.35403	3.49336	2.30799	2.26312	1.55002	0.938289	4.14627	1.54917	2.81178	2.20803	1.48079	2.0933
Dgkz	3.74782	0.998102	2.09817	1.7602	1.55002	1.40743	1.93492	2.16884	2.30055	1.54562	2.46799	1.62812
Kcna2	1.87391	2.24573	2.30799	1.50875	0.775012	0.938289	1.65851	0.619668	0.766849	0.66241	0.493598	0.697766
Begain	2.14161	1.74668	1.46872	1.25729	1.80836	1.17286	1.10567	1.54917	2.81178	1.10402	0.987196	0.930354
Atp1a3	2.94472	2.24573	1.88835	1.7602	1.80836	0.234572	1.65851	2.7885	2.81178	0.883214	0.740397	0.930354
Grid1	1.60621	0.998102	0.419634	0	0.258337	0.938289	1.10567	0	0.511233	0	0.246799	1.62812
Rap1gap	1.87391	2.24573	2.5178	0.754373	1.29169	1.64201	1.38209	0.929501	2.55616	0.883214	0.987196	0.930354
Pkp2	3.21242	1.74668	1.88835	1.00583	1.29169	0.938289	1.10567	1.54917	2.55616	1.10402	2.46799	1.39553
Dzip1	1.33851	1.49715	1.2589	1.00583	0.775012	0.938289	1.93492	1.23934	2.55616	0.441607	1.48079	0.930354
Kcnj12	2.94472	3.99241	3.14725	2.01166	2.58337	2.11115	1.38209	0.929501	2.04493	1.10402	1.48079	1.39553
Rgs8	6.15714	2.99431	2.93744	2.26312	2.84171	2.5803	3.0406	0.929501	3.83425	1.76643	2.46799	2.0933
Hecw2	3.48012	1.74668	1.67854	0.754373	1.55002	1.40743	3.0406	3.09834	1.78932	0.883214	1.72759	1.39553
Mdga1	2.40931	1.49715	1.88835	1.25729	2.0667	1.87658	2.76418	3.09834	1.27808	1.10402	1.97439	1.16294
Kcns3	2.67702	3.24383	1.88835	2.01166	3.61672	0.938289	3.31701	2.47867	2.04493	2.64964	2.22119	1.16294
Npy5r	4.55093	3.24383	1.88835	1.50875	2.84171	1.87658	2.48776	1.23934	3.0674	1.76643	1.234	2.0933
Kcnj4	4.01552	2.24573	2.09817	2.76603	1.03335	1.64201	2.21134	2.16884	3.0674	0.883214	2.96159	1.62812
Cnr1	3.48012	2.74478	2.30799	1.25729	0.775012	0.469145	3.31701	0.929501	1.78932	0.883214	1.234	0.697766
Kcng3	2.67702	1.74668	1.67854	1.25729	2.32503	0.703717	2.21134	1.859	1.27808	0.883214	0.987196	1.16294
Chrm3	6.15714	5.98861	3.35707	2.76603	2.0667	2.81487	3.59343	1.859	3.83425	1.98723	2.46799	3.72142
Fbxo41	1.07081	1.74668	0.839268	0.251458	0.775012	0.938289	2.76418	1.54917	2.81178	0.220803	1.48079	1.86071
Lrrc4b	1.07081	0	0.419634	0	0.516674	0	0.829253	0.619668	0.766849	0	0	0
Mafa	5.35403	1.74668	3.77671	2.26312	2.0667	1.87658	3.0406	2.7885	4.85671	1.32482	1.234	2.0933
Slitrk3	0.803105	0.249526	1.2589	1.50875	1.03335	0.703717	1.10567	0.929501	0.766849	0.220803	0.493598	0.465177
Rapgef4	2.94472	1.9962	2.5178	1.25729	1.55002	1.64201	2.21134	0.619668	2.30055	0.66241	0.740397	3.02365
Ntf3	5.62173	3.24383	3.77671	3.01749	2.84171	3.28401	4.6991	3.09834	5.36795	2.87044	1.97439	2.0933
Oxtr	8.56645	4.74099	3.98652	4.27478	3.87506	2.5803	2.76418	3.71801	6.90165	3.31205	4.93598	3.25624
Kcnk3	2.94472	0.748577	0.629451	0	1.03335	0.703717	1.38209	0.619668	1.78932	1.10402	0.987196	0.697766
Scn3b	0.803105	2.99431	1.46872	1.00583	1.03335	0.703717	1.65851	2.47867	1.02247	0.66241	1.48079	2.79106
Htr1b	5.88944	2.74478	2.93744	4.52624	2.0667	2.11115	5.52836	4.33767	3.0674	3.09125	1.72759	2.55847
Kcnk12	4.81863	0.249526	3.35707	2.01166	2.32503	2.81487	3.31701	2.7885	2.30055	2.20803	2.22119	1.62812
Mchr1	3.21242	2.99431	1.67854	0.502915	1.03335	1.40743	3.0406	1.859	1.02247	1.10402	1.48079	1.62812
Kcns2	3.21242	4.24194	2.72762	1.50875	3.87506	2.34572	2.48776	0.309834	2.30055	1.98723	1.97439	2.0933
Kcnf1	2.94472	3.74288	2.5178	2.26312	2.32503	0.703717	3.86985	2.47867	3.32301	1.98723	2.71479	1.86071
Slc6a7	4.81863	3.49336	2.30799	2.26312	2.84171	1.40743	3.59343	3.40817	4.08986	2.20803	2.46799	2.0933
Foxo6	1.60621	0.998102	1.88835	0.754373	1.29169	0.469145	1.38209	2.16884	0.766849	0.220803	0.987196	0.697766
Reep1	2.40931	1.24763	1.46872	1.00583	0.258337	0.703717	1.65851	0.929501	0.255616	0.66241	0.987196	0.930354
Prkg1	4.28323	1.9962	1.67854	3.52041	2.0667	2.81487	4.6991	2.47867	3.83425	2.64964	2.96159	3.02365
Mapk11	1.07081	0.998102	0.629451	0	0.775012	0.234572	0.276418	0	1.27808	0.220803	0.740397	0.465177
Gabra5	4.55093	3.74288	3.35707	1.25729	2.58337	1.17286	1.65851	2.7885	1.5337	1.76643	2.71479	1.62812
Unc80	2.14161	1.49715	1.2589	0.502915	0.516674	0.703717	0.552836	0.619668	1.78932	0.441607	0.493598	1.16294
Slit3	6.69254	2.74478	2.72762	1.7602	1.80836	1.40743	3.0406	3.09834	4.6011	3.09125	1.234	1.39553
Ptprn2	2.40931	1.49715	1.04908	1.00583	0.775012	0.938289	1.65851	0.619668	2.04493	0.220803	1.234	2.32589
St8sia3	0.267702	1.24763	0.419634	0.251458	0.258337	0.938289	0.552836	0.309834	0.511233	0.441607	0.493598	0.930354
Camk2b	6.15714	2.74478	2.72762	2.26312	2.32503	0.938289	4.14627	2.16884	1.5337	1.98723	1.72759	1.86071
Cacnb2	0.535403	1.49715	0.839268	1.25729	0.775012	0.234572	0	0.309834	1.02247	0.883214	0.493598	0.465177
Kcnh1	3.74782	2.49526	2.5178	0.502915	3.10005	2.5803	1.65851	1.859	1.27808	0.66241	3.94879	1.39553
Kcnc1	1.87391	1.24763	1.88835	1.25729	0.775012	1.17286	1.93492	0.309834	2.04493	0.441607	1.234	0.930354
Grin2a	5.35403	2.74478	2.5178	1.00583	3.61672	2.11115	2.21134	0.619668	3.83425	2.42884	2.46799	2.32589
Ntrk3	1.60621	0.748577	1.88835	1.00583	0.516674	1.40743	1.10567	1.54917	1.27808	1.54562	1.48079	3.48883
Ptk2b	2.94472	3.24383	1.46872	1.7602	1.55002	1.40743	5.25194	1.54917	2.81178	2.42884	2.71479	1.16294
Kcng2	5.62173	2.49526	2.09817	2.26312	2.84171	2.11115	5.52836	1.859	1.27808	1.76643	1.234	2.79106
Ntng1	5.08633	3.24383	1.88835	1.50875	2.32503	1.40743	3.59343	2.7885	2.04493	1.10402	1.234	1.16294
Lrrtm1	1.33851	1.49715	1.67854	0.251458	0.258337	0.234572	0.829253	0.929501	2.04493	0.220803	0.740397	0.465177
Cxcl12	6.96024	2.24573	2.93744	4.02332	2.32503	2.5803	5.52836	3.09834	3.57863	2.64964	1.72759	3.48883
Ksr2	3.21242	1.9962	1.46872	0.754373	2.58337	0.469145	2.21134	0.929501	1.5337	1.10402	2.46799	0.697766
Ppp1r1b	2.14161	2.49526	1.46872	1.25729	1.29169	1.64201	1.93492	0.309834	1.5337	0.441607	0.493598	0.930354
Kalrn	1.87391	0.998102	0.629451	0.502915	0.516674	0.234572	0.829253	0.619668	2.30055	0.66241	0	0.232589
Tubb3	2.40931	1.49715	1.67854	0.754373	1.55002	1.40743	3.0406	1.23934	1.27808	1.32482	0.740397	1.39553
Kcnc3	3.21242	1.49715	1.67854	1.00583	0.775012	1.87658	1.10567	1.23934	1.5337	0.66241	1.234	0.930354
Ica1	3.21242	1.74668	1.88835	0.502915	1.29169	1.17286	2.48776	0.309834	2.30055	1.10402	1.234	1.39553
Kcnma1	1.60621	0.748577	1.67854	2.26312	2.32503	1.40743	3.31701	1.54917	3.57863	1.32482	2.96159	2.55847
Plppr1	4.01552	2.24573	1.46872	0.754373	2.32503	1.17286	3.31701	0.619668	1.78932	2.20803	1.234	1.39553
Nlgn1	1.33851	1.24763	1.46872	1.50875	0.775012	0.938289	2.21134	0.929501	1.02247	1.10402	0.987196	2.0933
Pomgnt2	1.60621	1.24763	0.419634	0.251458	0.258337	0.234572	0.276418	0.929501	0.766849	0.441607	0.493598	0.697766
Zbtb16	2.14161	2.74478	2.72762	0.502915	0.775012	1.64201	1.93492	0.619668	2.04493	0.66241	0.740397	1.16294
Sptbn2	1.07081	1.9962	3.14725	0	2.0667	1.40743	3.31701	1.23934	1.27808	0.883214	0.740397	0.465177
Insm1	2.40931	1.24763	1.88835	1.25729	0.775012	0.469145	1.93492	2.7885	1.27808	1.10402	1.72759	1.39553
Gprin1	1.07081	1.74668	1.2589	0.502915	0.258337	0.469145	1.65851	0.929501	2.04493	0.883214	1.234	0
Cacng7	2.14161	0.998102	0.839268	0.251458	0	0.703717	1.93492	0.929501	1.5337	0.441607	0.740397	0.465177
Scn2b	1.87391	0.748577	0.839268	1.25729	0.258337	0.234572	1.65851	1.859	0.511233	2.42884	1.72759	1.39553
Gad1	0.535403	0.249526	0.419634	1.50875	0.258337	0.703717	1.10567	0	0.766849	1.10402	1.234	0.232589
Rybp	2.67702	0.748577	1.46872	1.00583	1.03335	1.17286	1.38209	0.619668	1.5337	0.441607	3.70199	0.697766
Gpr27	4.81863	1.24763	1.88835	1.00583	0.775012	1.64201	4.14627	1.23934	1.78932	1.10402	0.987196	1.39553
Prkcg	0.803105	0.249526	0.839268	0	0	0.469145	0	0	0.511233	0	0.740397	0.232589
Kcnj11	1.07081	1.24763	1.67854	1.00583	1.03335	0.234572	1.93492	0.309834	1.5337	0.883214	1.48079	1.62812
Galntl6	3.48012	3.49336	1.88835	1.7602	2.0667	1.40743	2.21134	2.47867	1.78932	1.98723	2.46799	3.72142

### Sheet: TSS_counts_raw
gene_id	KA-H3K27m3_rep1	KA-H3K27m3_rep2	KA-H3K27m3_rep3	SA-H3K27m3_rep1	SA-H3K27m3_rep2	SA-H3K27m3_rep3	KA-UNC-H3K27m3_rep1	KA-UNC-H3K27m3_rep2	KA-UNC-H3K27m3_rep3	SA-UNC-H3K27m3_rep1	SA-UNC-H3K27m3_rep2	SA-UNC-H3K27m3_rep3
Ccnd2	19	3	8	6	5	2	11	3	15	7	8	4
Sema4f	8	5	9	3	8	6	5	8	7	4	4	10
Sema6b	9	3	6	1	0	2	1	2	5	1	5	3
Cacnb3	9	7	9	4	3	2	6	2	4	5	2	1
Rab3b	23	19	16	10	13	8	17	4	15	18	12	12
Ppfia3	12	8	9	3	2	1	6	4	4	3	3	3
Cacna1e	9	8	9	7	10	10	11	6	11	11	4	9
Cacna1b	16	8	13	7	10	3	13	12	11	3	9	9
Syt5	7	7	5	4	0	8	7	4	6	2	3	5
Cadm3	7	9	10	7	2	7	8	5	10	3	8	3
Ube2m	1	3	5	2	5	5	3	1	3	4	7	5
Kit	21	16	18	9	12	11	12	10	13	6	12	16
Pvalb	9	7	7	8	5	8	15	8	8	10	8	5
Runx1t1	7	9	10	6	7	5	8	6	17	5	9	12
Twist2	30	11	7	12	14	10	15	9	15	8	9	14
Rbfox1	19	12	10	14	12	17	12	6	16	16	11	16
Wnt2	18	11	11	10	6	7	20	6	12	9	10	14
Sptbn4	7	10	10	4	5	6	12	5	7	6	6	9
Dll1	9	10	6	3	7	7	5	2	6	6	1	2
Kcnq2	14	6	10	6	4	10	8	4	10	8	6	5
Cacnb4	6	4	6	3	1	1	2	3	5	0	3	1
Slc12a5	3	1	6	4	3	5	5	2	5	3	1	2
Mapt	14	10	10	5	4	3	6	6	8	7	7	1
Crhr1	13	14	8	10	2	5	10	8	8	11	7	8
Lhx9	15	17	10	6	6	7	28	11	13	18	10	18
Asic2	22	15	13	10	10	12	15	8	13	9	9	8
Sptb	19	11	12	4	5	5	9	3	4	5	3	9
Rab15	4	8	5	0	2	3	6	3	4	2	4	3
Ryr2	6	6	10	3	5	9	7	3	9	5	12	7
Pde8b	10	8	5	8	9	6	7	6	14	5	0	5
Rasgrf2	9	10	10	10	6	7	11	1	8	4	10	9
Htr1a	15	10	8	7	3	9	9	6	8	9	6	7
Hcn1	9	10	11	5	1	4	8	6	9	6	6	5
Thrb	6	5	2	2	3	1	3	3	2	0	0	3
Fgf9	21	10	11	8	8	8	10	8	4	7	10	7
Cacna2d3	13	10	4	7	4	3	6	3	9	1	2	3
Wnt5a	8	6	8	4	7	8	4	5	5	6	1	1
Nefm	16	8	9	6	14	6	8	7	9	4	13	6
Nefl	13	13	23	7	10	7	21	4	18	8	6	12
Dmtn	15	14	9	2	6	4	7	5	16	9	4	7
Gpc5	12	5	15	15	8	9	17	8	10	5	11	8
Adcy8	7	5	5	4	6	2	15	4	11	3	2	6
Cacna1i	21	14	12	4	12	4	10	4	8	9	10	7
Nell2	12	7	10	6	9	6	14	9	15	3	9	11
Fgf12	7	6	2	5	2	4	7	5	4	6	2	1
Ly6h	14	10	18	8	14	2	19	8	14	5	8	5
Nectin3	2	7	11	2	7	3	6	2	5	5	2	7
Scn8a	6	2	8	3	1	3	3	2	6	2	1	3
Satb1	17	12	11	17	4	7	6	5	14	14	10	6
Epb41l3	15	20	15	5	19	7	7	7	13	10	9	9
St6gal2	13	14	12	4	11	6	11	12	14	5	3	7
Camk2a	7	6	8	8	6	5	5	3	11	4	3	8
Syt7	11	5	9	2	5	5	6	3	9	7	3	3
Otub1	5	3	3	1	0	6	3	3	4	2	1	5
Htr7	8	14	10	5	11	4	8	8	11	5	5	13
Apba1	2	2	5	2	5	4	0	4	1	2	3	0
Vldlr	6	7	11	0	2	8	4	0	2	3	2	3
Slc1a1	5	8	11	2	5	2	8	3	5	3	10	3
Kcnk4	25	10	10	7	7	12	9	5	6	9	7	10
Slit1	15	19	17	5	8	4	11	10	12	10	15	12
Hspa12a	7	5	3	4	4	8	4	6	8	1	4	5
Fbxl16	7	7	8	1	5	3	6	4	12	2	4	5
Gng13	16	13	21	6	13	10	17	13	10	6	9	9
Homer2	17	8	16	3	6	4	15	6	5	5	4	3
Prkar1b	13	9	11	11	10	8	11	4	9	3	12	9
Myo5b	23	19	20	23	9	11	25	4	19	18	11	15
Adam23	10	2	5	4	1	2	2	6	3	1	3	6
Slc9a2	18	10	7	15	7	9	23	7	7	17	9	10
Nppc	19	10	13	6	7	9	14	5	6	4	7	5
Lypd1	11	7	8	10	8	7	7	8	8	8	2	7
Syt2	38	18	18	15	16	16	25	14	15	18	10	14
Esrrg	27	15	22	17	20	12	30	8	18	24	12	12
Itga8	12	10	11	15	10	10	12	9	14	10	5	7
Gad2	42	22	21	21	18	19	35	12	25	17	15	17
Dnm1	2	6	8	4	4	2	6	3	3	2	1	1
Nr4a2	3	4	3	4	1	0	5	1	4	1	0	1
Grin1	16	4	15	2	10	7	5	4	10	4	4	4
Itpka	4	6	7	1	6	5	8	1	4	1	0	5
Rasgrp1	6	13	6	5	9	5	12	4	7	2	3	9
Gnas	9	8	12	14	10	7	10	4	10	14	5	6
Chrna4	10	7	7	7	3	9	7	1	6	2	2	2
Epb41l1	5	8	10	3	4	2	6	4	7	5	2	7
Trpc4	12	8	10	10	9	10	11	12	13	7	6	9
Ccna1	16	13	11	4	8	14	7	10	15	2	10	10
Chrnb2	0	3	3	3	1	1	3	5	2	2	3	4
Kcnq5	15	10	8	5	7	9	6	7	11	3	7	3
Efna3	10	8	7	3	1	5	7	7	7	3	9	7
Epha7	14	10	4	8	7	13	7	4	7	1	5	2
Nr4a3	5	1	6	3	4	1	2	2	3	1	3	3
Slc44a5	8	5	8	1	5	6	5	2	5	2	9	4
Sh3gl2	7	5	6	5	3	0	4	2	4	2	2	2
Prkaa2	4	4	4	2	5	4	3	3	4	2	1	6
Dab1	15	10	15	4	7	9	13	9	15	5	12	9
Dnajc6	19	12	13	5	11	6	10	9	9	10	7	7
Ephb2	9	5	10	3	4	4	4	0	10	4	5	5
Rnf220	16	8	8	13	11	15	15	9	10	14	7	9
Ptch2	15	9	9	11	7	9	6	9	9	3	5	11
Hcrtr1	22	9	12	13	10	9	9	15	17	11	13	14
Epha10	14	6	11	4	5	6	11	6	7	8	0	7
Smarcd3	13	9	8	4	4	3	6	2	10	7	4	6
Prkcz	20	6	18	10	11	9	3	8	12	10	7	16
Plch2	12	12	5	9	4	7	6	3	11	4	5	10
Crmp1	15	11	13	6	11	9	6	12	13	4	6	10
Rasal1	3	6	7	5	5	8	4	3	10	0	6	3
Fam131b	13	3	12	2	2	5	7	4	6	1	3	6
Add2	12	8	7	7	6	8	10	8	15	8	5	6
Rasgef1a	9	9	5	5	5	5	8	8	13	5	10	8
Tuba8	14	14	11	6	8	8	6	7	13	5	11	10
St8sia1	6	4	3	2	6	2	8	2	3	1	3	4
Atp2b2	7	11	7	4	9	4	10	4	12	5	2	6
Slc6a1	21	12	13	4	6	5	7	4	11	15	8	5
Apba2	7	5	7	2	3	4	4	1	5	5	7	6
Chrna7	9	4	6	5	4	5	8	7	7	2	8	4
Ryr1	10	8	12	13	14	15	9	17	6	12	12	16
Cckbr	15	12	17	8	7	8	11	17	10	6	5	6
Cdh11	18	8	9	1	7	5	10	4	9	7	4	11
Cx3cl1	5	3	9	8	6	4	7	3	6	4	7	5
Pgr	11	11	6	8	7	12	5	9	10	7	10	10
Thy1	9	10	15	8	6	4	9	8	12	4	2	9
Grik4	9	5	6	0	0	1	1	2	8	4	4	7
Dscaml1	7	11	11	3	0	1	6	3	8	3	2	4
Tmod2	6	8	5	1	6	0	6	3	11	3	1	4
Rasgrf1	28	11	10	17	11	7	12	11	17	8	7	16
Vipr1	8	8	7	8	7	9	10	9	13	3	9	11
Cck	19	11	13	12	6	15	17	15	11	11	11	9
Rab6b	7	5	8	2	2	2	3	2	6	2	2	4
Arhgef17	15	13	10	4	4	6	11	2	8	11	5	7
Asic4	22	13	15	19	7	16	20	10	19	20	17	10
Lmo7	20	12	12	14	8	8	14	8	11	8	11	7
Plppr5	3	2	3	0	1	2	1	4	7	4	5	2
Snap91	13	8	7	3	3	5	10	5	6	2	4	6
Otud7a	5	3	7	2	4	3	3	5	6	1	7	5
Cplx1	16	13	7	5	7	6	8	4	7	3	6	9
Npbwr1	26	14	25	23	19	13	23	10	18	21	10	17
Nsf	3	2	3	1	2	7	4	1	5	1	2	3
Neurod1	23	13	11	4	13	11	16	7	12	11	9	9
Grip1	8	3	7	0	6	1	1	3	4	1	3	7
Chrna5	20	12	10	14	5	6	14	5	14	14	8	7
Kcnc2	22	12	17	15	14	10	13	3	11	17	15	12
Twist1	17	16	14	8	10	5	12	10	13	8	12	8
Lmo1	14	9	12	5	6	6	9	3	13	2	7	4
Slc2a13	6	12	9	8	1	0	7	5	11	3	8	4
Cdh8	16	11	16	3	11	10	15	8	12	5	9	5
Kcnk9	33	21	14	16	6	11	21	8	14	13	11	7
Kirrel2	14	9	11	6	7	6	13	10	11	5	6	4
Sstr4	13	13	11	1	4	12	10	5	7	6	6	7
Kcnh3	12	6	4	4	3	5	13	5	6	3	1	8
Camk4	1	4	5	2	2	6	3	3	3	1	4	5
Spon1	9	13	14	6	11	14	9	8	12	7	10	6
Atg9b	5	4	8	2	4	4	0	0	3	3	4	4
Galnt18	7	5	11	3	3	6	8	3	7	2	9	10
Dgki	15	11	10	2	4	4	6	5	7	4	6	4
Rap1gap2	26	12	16	12	13	13	14	9	16	10	11	12
St6galnac5	12	5	5	5	2	3	8	3	7	6	2	5
Hrh3	15	5	10	6	15	5	9	5	5	5	10	12
Cdh6	16	11	13	11	12	7	15	6	8	13	11	8
Mtmr7	7	3	11	7	2	6	3	8	7	2	3	9
Grin3a	9	10	5	6	5	4	9	7	12	4	12	11
Dock3	9	2	9	2	3	5	5	4	8	0	4	5
Gabbr2	14	11	6	4	9	2	8	5	9	1	4	6
Magi2	1	5	3	2	2	3	4	3	8	0	5	4
Ptger3	27	20	18	15	12	15	27	4	24	16	16	12
Disp2	12	7	7	4	3	4	4	4	5	0	0	1
Gpr176	9	6	9	6	8	6	7	4	8	3	9	5
Abcc8	14	6	13	4	9	14	10	8	9	2	9	4
Kcns1	20	14	11	9	6	4	15	5	11	10	6	9
Dgkz	14	4	10	7	6	6	7	7	9	7	10	7
Kcna2	7	9	11	6	3	4	6	2	3	3	2	3
Begain	8	7	7	5	7	5	4	5	11	5	4	4
Atp1a3	11	9	9	7	7	1	6	9	11	4	3	4
Grid1	6	4	2	0	1	4	4	0	2	0	1	7
Rap1gap	7	9	12	3	5	7	5	3	10	4	4	4
Pkp2	12	7	9	4	5	4	4	5	10	5	10	6
Dzip1	5	6	6	4	3	4	7	4	10	2	6	4
Kcnj12	11	16	15	8	10	9	5	3	8	5	6	6
Rgs8	23	12	14	9	11	11	11	3	15	8	10	9
Hecw2	13	7	8	3	6	6	11	10	7	4	7	6
Mdga1	9	6	9	5	8	8	10	10	5	5	8	5
Kcns3	10	13	9	8	14	4	12	8	8	12	9	5
Npy5r	17	13	9	6	11	8	9	4	12	8	5	9
Kcnj4	15	9	10	11	4	7	8	7	12	4	12	7
Cnr1	13	11	11	5	3	2	12	3	7	4	5	3
Kcng3	10	7	8	5	9	3	8	6	5	4	4	5
Chrm3	23	24	16	11	8	12	13	6	15	9	10	16
Fbxo41	4	7	4	1	3	4	10	5	11	1	6	8
Lrrc4b	4	0	2	0	2	0	3	2	3	0	0	0
Mafa	20	7	18	9	8	8	11	9	19	6	5	9
Slitrk3	3	1	6	6	4	3	4	3	3	1	2	2
Rapgef4	11	8	12	5	6	7	8	2	9	3	3	13
Ntf3	21	13	18	12	11	14	17	10	21	13	8	9
Oxtr	32	19	19	17	15	11	10	12	27	15	20	14
Kcnk3	11	3	3	0	4	3	5	2	7	5	4	3
Scn3b	3	12	7	4	4	3	6	8	4	3	6	12
Htr1b	22	11	14	18	8	9	20	14	12	14	7	11
Kcnk12	18	1	16	8	9	12	12	9	9	10	9	7
Mchr1	12	12	8	2	4	6	11	6	4	5	6	7
Kcns2	12	17	13	6	15	10	9	1	9	9	8	9
Kcnf1	11	15	12	9	9	3	14	8	13	9	11	8
Slc6a7	18	14	11	9	11	6	13	11	16	10	10	9
Foxo6	6	4	9	3	5	2	5	7	3	1	4	3
Reep1	9	5	7	4	1	3	6	3	1	3	4	4
Prkg1	16	8	8	14	8	12	17	8	15	12	12	13
Mapk11	4	4	3	0	3	1	1	0	5	1	3	2
Gabra5	17	15	16	5	10	5	6	9	6	8	11	7
Unc80	8	6	6	2	2	3	2	2	7	2	2	5
Slit3	25	11	13	7	7	6	11	10	18	14	5	6
Ptprn2	9	6	5	4	3	4	6	2	8	1	5	10
St8sia3	1	5	2	1	1	4	2	1	2	2	2	4
Camk2b	23	11	13	9	9	4	15	7	6	9	7	8
Cacnb2	2	6	4	5	3	1	0	1	4	4	2	2
Kcnh1	14	10	12	2	12	11	6	6	5	3	16	6
Kcnc1	7	5	9	5	3	5	7	1	8	2	5	4
Grin2a	20	11	12	4	14	9	8	2	15	11	10	10
Ntrk3	6	3	9	4	2	6	4	5	5	7	6	15
Ptk2b	11	13	7	7	6	6	19	5	11	11	11	5
Kcng2	21	10	10	9	11	9	20	6	5	8	5	12
Ntng1	19	13	9	6	9	6	13	9	8	5	5	5
Lrrtm1	5	6	8	1	1	1	3	3	8	1	3	2
Cxcl12	26	9	14	16	9	11	20	10	14	12	7	15
Ksr2	12	8	7	3	10	2	8	3	6	5	10	3
Ppp1r1b	8	10	7	5	5	7	7	1	6	2	2	4
Kalrn	7	4	3	2	2	1	3	2	9	3	0	1
Tubb3	9	6	8	3	6	6	11	4	5	6	3	6
Kcnc3	12	6	8	4	3	8	4	4	6	3	5	4
Ica1	12	7	9	2	5	5	9	1	9	5	5	6
Kcnma1	6	3	8	9	9	6	12	5	14	6	12	11
Plppr1	15	9	7	3	9	5	12	2	7	10	5	6
Nlgn1	5	5	7	6	3	4	8	3	4	5	4	9
Pomgnt2	6	5	2	1	1	1	1	3	3	2	2	3
Zbtb16	8	11	13	2	3	7	7	2	8	3	3	5
Sptbn2	4	8	15	0	8	6	12	4	5	4	3	2
Insm1	9	5	9	5	3	2	7	9	5	5	7	6
Gprin1	4	7	6	2	1	2	6	3	8	4	5	0
Cacng7	8	4	4	1	0	3	7	3	6	2	3	2
Scn2b	7	3	4	5	1	1	6	6	2	11	7	6
Gad1	2	1	2	6	1	3	4	0	3	5	5	1
Rybp	10	3	7	4	4	5	5	2	6	2	15	3
Gpr27	18	5	9	4	3	7	15	4	7	5	4	6
Prkcg	3	1	4	0	0	2	0	0	2	0	3	1
Kcnj11	4	5	8	4	4	1	7	1	6	4	6	7
Galntl6	13	14	9	7	8	6	8	8	7	9	10	16

### Sheet: Total_mapped_reads_per_sample
sample_name	mapped_reads
KA-H3K27m3_rep1	9338755
KA-H3K27m3_rep2	10019012
KA-H3K27m3_rep3	11915148
SA-H3K27m3_rep1	9044279
SA-H3K27m3_rep2	8068842
SA-H3K27m3_rep3	9780277
KA-UNC-H3K27m3_rep1	9942035
KA-UNC-H3K27m3_rep2	9677275
KA-UNC-H3K27m3_rep3	10657696
SA-UNC-H3K27m3_rep1	11322287
SA-UNC-H3K27m3_rep2	10129697
SA-UNC-H3K27m3_rep3	10748593
