## Supplementary material for "H3K27 trimethylation maintains baseline network excitability in epilepsy": S15 Data. Seizure threshold and spontaneous seizure recording data

Cohort No.	ID	Treatment1	Treatment2	naïve_threshold_(s)	4d_post_SE_threshold_(s)	seizures_total	recording_time_total_hrs	seizure_frequency
1_2	110122_3	KA	UNC	133	126	17	35.066666669999996	0.48479087500000001
1_4	110222_7	KA	UNC	125	138	17	35.066666669999996	0.48479087500000001
2_1	110322_3	KA	UNC	141	116	20	34.166666669999998	0.58536585399999996
2_4	110322_7	KA	Veh	133	173	7	34.166666669999998	0.20487804900000001
2_5	110322_8	KA	Veh	133	115	9	34.166666669999998	0.26341463399999998
2_6	110522_4	KA	Veh	109	110	9	34.166666669999998	0.26341463399999998
2_7	110522_6	KA	UNC	134	77	25	34.166666669999998	0.73170731700000002
2_9	110522_5	KA	UNC	137	75	26	34.166666669999998	0.76097561000000002
2_10	110322_1	SA	UNC	133	137	0	34.166666669999998	0
2_11	110322_2	SA	UNC	151	137	0	34.166666669999998	0
3_2	112322_3	KA	UNC	128	112	9	36.366666670000001	0.247479377
3_3	112222_4	KA	UNC	135	95	18	36.366666670000001	0.49495875299999997
3_4	112322_1	KA	Veh	131	130	6	36.366666670000001	0.164986251
4_1	112422_5	KA	UNC	118	93	13	29.85	0.43551088799999998
4_2	112422_10	KA	Veh	135	126	6	29.85	0.201005025
4_3	112622_1	KA	Veh	127	128	N/A	N/A	N/A
4_5	112622_5	KA	Veh	148	117	19	29.85	0.63651591299999999
4_6	112622_6	SA	UNC	118	124	0	29.85	0
4_7	112622_7	SA	UNC	116	123	0	29.85	0
