## Supplementary material for "H3K27 trimethylation maintains baseline network excitability in epilepsy": S16 Data. H2AK119 WB raw images and quantification: Actin_quantification.csv

	signal	total	area	mean	median_background	ROI_x	ROI_y	ROI_w	ROI_h
1	2554888.000	3061768.000	330	9278.085	1536	236	380	33	10
2	1534641.000	1899461.000	290	6549.866	1258	273	381	29	10
3	2098629.000	2608686.000	243	10735.333	2099	306	381	27	9
4	2053514.000	2592764.000	250	10371.056	2157	338	381	25	10
5	2258410.000	2863350.000	290	9873.621	2086	368	383	29	10
6	2595120.000	3215580.000	270	11909.556	2298	401	384	27	10
7	1412726.000	1942710.000	224	8672.812	2366	431	384	28	8
8	3258288.000	3923568.000	308	12738.857	2160	463	382	28	11
9	1251619.000	1667819.000	200	8339.095	2081	494	383	25	8
10	2559182.000	3143111.000	243	12934.613	2403	525	380	27	9
11	2456746.000	3002794.000	216	13901.824	2528	557	380	24	9
12	1231417.000	1601747.000	290	5523.266	1277	586	379	29	10
13	1699521.000	2171427.000	243	8935.914	1942	620	378	27	9
