## Supplementary material for "H3K27 trimethylation maintains baseline network excitability in epilepsy": S16 Data. H2AK119 WB raw images and quantification: H2AK119ub_ROI_quant.csv

	signal	total	area	mean	median_background	ROI_x	ROI_y	ROI_w	ROI_h
1	4213140	6446904	962	6701.563	2322	173	300	37	26
2	8665022	10844372	870	12464.795	2505	212	300	29	30
3	8307466	10505086	870	12074.811	2526	244	300	29	30
4	6081478	7769278	870	8930.205	1940	276	300	29	30
5	5163889	6762289	900	7513.654	1776	309	300	30	30
6	5647624	7403524	900	8226.138	1951	340	301	30	30
7	10263953	12921653	900	14357.392	2953	372	301	30	30
8	8104429	11080729	900	12311.921	3307	404	301	30	30
9	8977553	11913353	900	13237.059	3262	436	303	30	30
10	9128982	12532782	900	13925.313	3782	468	303	30	30
11	8491413	11115813	900	12350.903	2916	499	307	30	30
12	5937837	7860237	900	8733.597	2136	531	310	30	30
13	3993231	6534561	990	6600.567	2567	564	310	33	30
